# ecDNA-driven oncogene super-expressors shape immunoevasive tumor microenvironment

**DOI:** 10.1101/2025.11.15.688565

**Authors:** Kailiang Qiao, Qing-Lin Yang, Tuo Li, Xiongfeng Chen, Zeynep Yazgan, Yoon Jung Kim, Collin Gilbreath, Jun Yi Stanley Lim, Yipeng Xie, Xiaohui Sun, Yang Liu, Yiyue Jia, Zhijian J. Chen, Huocong Huang, Sihan Wu

## Abstract

ecDNA contributes to cancer genetic heterogeneity through random segregation during mitosis. Emerging evidence links ecDNA to immune evasion, but the mechanism remains elusive. Using genetically engineered mouse models of pancreatic ductal adenocarcinoma (PDAC), we show that *Kras* and *Myc* oncogenes are amplified either on ecDNAs or as homogeneously staining regions (HSRs) on chromosomes. ecDNA-driven tumors are more aggressive in immunocompetent mice. Single-cell transcriptomic and histological analyses reveal that ecDNA-driven tumors rapidly establish an immunoevasive tumor microenvironment (TME), marked by increased myofibroblastic cancer-associated fibroblasts (myCAFs) and reduced T cell infiltration. Mechanistically, ecDNA heterogeneity generates a subset of cancer cells with extremely high *Kras* expression, termed super-expressors, which secrete amphiregulin to promote myCAF expansion and suppress T cell infiltration. Clonally organized super-expressors establish an immunoevasive niche in the TME from patients with PDAC. Our findings demonstrate a causal role of ecDNA in TME remodeling, offering insights into cancer heterogeneity and immune evasion.
