## supplementary tables for "ecDNA-driven oncogene super-expressors shape immunoevasive tumor microenvironment"

### Sheet: Table 1 super-exp signature
Top 30 signature genes of Kras super-expresors
Rassf8
Kras
Etfrf1
Il5ra
1700012B09Rik
Gm15704
Phlda2
Nppb
Slc9a2
Dynap
Upp1
Areg
Gm4610
Gm45716
Casc1
Rrm2
Pdcd1lg2
Ggct
Lratd2
Pthlh
Slc16a6
Lmntd1
Itpr2
Sh2d5
Acan
Krt6a
Gm15706
Prss46
Aqp8
Il1rn

### Sheet: Table 2 myCAF markers
myCAF marker genes
CDH11
COL10A1
COL11A1
CST1
CTHRC1
FAP
LRRC15
MFAP2
MMP11
POSTN
SDC1

### Sheet: Table 3 Xenium panel
Xexium panel gene list
Gene	Ensembl ID
ENG	ENSG00000106991
SPARCL1	ENSG00000152583
COL5A1	ENSG00000130635
COL8A1	ENSG00000144810
CCL19	ENSG00000172724
CCL21	ENSG00000137077
CXCL13	ENSG00000156234
CSPG4	ENSG00000173546
FABP4	ENSG00000170323
RGS5	ENSG00000143248
CD34	ENSG00000174059
CFD	ENSG00000197766
DPT	ENSG00000143196
IGF1	ENSG00000017427
PI16	ENSG00000164530
CDH11	ENSG00000140937
COL10A1	ENSG00000123500
COL11A1	ENSG00000060718
COL8A2	ENSG00000171812
CTHRC1	ENSG00000164932
FAP	ENSG00000078098
GREM1	ENSG00000166923
LOXL1	ENSG00000129038
LRRC15	ENSG00000172061
MMP11	ENSG00000099953
THY1	ENSG00000154096
PLN	ENSG00000198523
RERGL	ENSG00000111404
AREG	ENSG00000109321
CCL3	ENSG00000277632
CCL4	ENSG00000275302
CCL5	ENSG00000271503
CD37	ENSG00000104894
EZR	ENSG00000092820
HLA-DPA1	ENSG00000231389
HLA-DPB1	ENSG00000223865
HLA-DQA1	ENSG00000196735
HLA-DQB1	ENSG00000179344
IL1B	ENSG00000125538
NFKB1	ENSG00000109320
PTPRC	ENSG00000081237
SRGN	ENSG00000122862
TYROBP	ENSG00000011600
KRT19	ENSG00000171345
CRYAB	ENSG00000109846
CLU	ENSG00000120885
MSLN	ENSG00000102854
UPK3B	ENSG00000243566
C11orf96	ENSG00000187479
AEBP1	ENSG00000106624
GPM6B	ENSG00000046653
ITGB8	ENSG00000105855
FAM20C	ENSG00000177706
CA12	ENSG00000074410
CD24	ENSG00000272398
KRT18	ENSG00000111057
SERPINA1	ENSG00000197249
KRT8	ENSG00000170421
SLPI	ENSG00000124107
C7	ENSG00000112936
CCL2	ENSG00000108691
CXCL12	ENSG00000107562
CXCL14	ENSG00000145824
ICAM1	ENSG00000090339
FOSB	ENSG00000125740
ID1	ENSG00000125968
ID2	ENSG00000115738
ID3	ENSG00000117318
JUN	ENSG00000177606
KLF4	ENSG00000136826
MYC	ENSG00000136997
NFKBIA	ENSG00000100906
BMP2	ENSG00000125845
BMP4	ENSG00000125378
CCL11	ENSG00000172156
TGFBI	ENSG00000120708
DLL1	ENSG00000198719
PDGFRA	ENSG00000134853
PDPN	ENSG00000162493
PLAT	ENSG00000104368
POSTN	ENSG00000133110
PTCH1	ENSG00000185920
TCF21	ENSG00000118526
TMEM119	ENSG00000183160
WNT5A	ENSG00000114251
CXCL2	ENSG00000081041
HGF	ENSG00000019991
MMP10	ENSG00000166670
NMB	ENSG00000197696
SERPINE2	ENSG00000135919
CXCL1	ENSG00000163739
CXCL3	ENSG00000163734
FOSL1	ENSG00000175592
IL1R1	ENSG00000115594
IL6	ENSG00000136244
LIF	ENSG00000128342
MMP1	ENSG00000196611
MMP3	ENSG00000149968
TNFAIP6	ENSG00000123610
VEGFA	ENSG00000112715
DLG2	ENSG00000150672
MAGI1	ENSG00000151276
MEIS1	ENSG00000143995
PIEZO2	ENSG00000154864
MAGI2	ENSG00000187391
SLIT2	ENSG00000145147
SOX5	ENSG00000134532
STARD13	ENSG00000133121
TEAD1	ENSG00000187079
ACTA2	ENSG00000107796
ACTG2	ENSG00000163017
DES	ENSG00000175084
MYH11	ENSG00000133392
TAGLN	ENSG00000149591
STMN1	ENSG00000117632
CENPF	ENSG00000117724
TOP2A	ENSG00000131747
UBE2C	ENSG00000175063
MKI67	ENSG00000148773
CD3D	ENSG00000167286
CD3E	ENSG00000198851
CD3G	ENSG00000160654
CD8A	ENSG00000153563
CD8B	ENSG00000172116
CD4	ENSG00000010610
CD69	ENSG00000110848
CD44	ENSG00000026508
GZMK	ENSG00000113088
IFNG	ENSG00000111537
GZMM	ENSG00000197540
GZMA	ENSG00000145649
GZMB	ENSG00000100453
CCR7	ENSG00000126353
IL7R	ENSG00000168685
IFIT1	ENSG00000185745
IFIT2	ENSG00000119922
IFI6	ENSG00000126709
CD200	ENSG00000091972
MCM7	ENSG00000166508
IL17A	ENSG00000112115
FOXP3	ENSG00000049768
LAIR2	ENSG00000167618
CTLA4	ENSG00000163599
TIGIT	ENSG00000181847
ICOS	ENSG00000163600
IL2RA	ENSG00000134460
EGR1	ENSG00000120738
HSPA6	ENSG00000173110
HSPA1A	ENSG00000204389
ATF3	ENSG00000162772
FCGR3A	ENSG00000203747
NKG7	ENSG00000105374
NCAM1	ENSG00000149294
B3GNT7	ENSG00000156966
HAVCR2	ENSG00000135077
LAG3	ENSG00000089692
PDCD1	ENSG00000188389
BACH2	ENSG00000112182
TOX	ENSG00000198846
TCF7	ENSG00000081059
KLRG1	ENSG00000139187
AIF1	ENSG00000204472
FCER1G	ENSG00000158869
LST1	ENSG00000204482
SPI1	ENSG00000066336
ARG1	ENSG00000118520
CXCL9	ENSG00000138755
FOLR2	ENSG00000165457
LILRB4	ENSG00000186818
CD14	ENSG00000170458
CD163	ENSG00000177575
CD68	ENSG00000129226
MARCO	ENSG00000019169
PDLIM1	ENSG00000107438
CD9	ENSG00000010278
S100A13	ENSG00000189171
CCL18	ENSG00000275385
FMN1	ENSG00000248905
FMNL2	ENSG00000157827
KCNQ3	ENSG00000184156
FCN1	ENSG00000085265
CD300E	ENSG00000186407
THBS1	ENSG00000137801
S100A8	ENSG00000143546
CCL20	ENSG00000115009
EPHB1	ENSG00000154928
CXCR2	ENSG00000180871
FCGR3B	ENSG00000162747
CLEC9A	ENSG00000197992
XCR1	ENSG00000173578
IDO1	ENSG00000131203
HLA-DOB	ENSG00000241106
CD1C	ENSG00000158481
FCER1A	ENSG00000179639
CD1E	ENSG00000158488
S100B	ENSG00000160307
HLA-DQB2	ENSG00000232629
CCL22	ENSG00000102962
LAMP3	ENSG00000078081
CCL17	ENSG00000102970
GPR157	ENSG00000180758
CD79A	ENSG00000105369
CD22	ENSG00000012124
CD19	ENSG00000177455
IGHG1	ENSG00000211896
JCHAIN	ENSG00000132465
PECAM1	ENSG00000261371
CDH5	ENSG00000179776
TEK	ENSG00000120156
VWF	ENSG00000110799
ANGPTL2	ENSG00000136859
CDH13	ENSG00000140945
MAML3	ENSG00000196782
RELN	ENSG00000189056
PROX1	ENSG00000117707
SELE	ENSG00000007908
LYVE1	ENSG00000133800
GATA2	ENSG00000179348
TPSAB1	ENSG00000172236
HDC	ENSG00000140287
JAG1	ENSG00000101384
NOTCH1	ENSG00000148400
NOTCH2	ENSG00000134250
THBS2	ENSG00000186340
CD36	ENSG00000135218
ANXA1	ENSG00000135046
FPR1	ENSG00000171051
BMPR1A	ENSG00000107779
ADGRE2	ENSG00000127507
TGFB2	ENSG00000092969
TGFB3	ENSG00000119699
TGFBR3	ENSG00000069702
IL6R	ENSG00000160712
BAG6	ENSG00000204463
NCR3	ENSG00000204475
CXCL6	ENSG00000124875
DPP4	ENSG00000197635
COL4A1	ENSG00000187498
COL4A2	ENSG00000134871
IGF1R	ENSG00000140443
ADGRG6	ENSG00000112414
ITGAX	ENSG00000140678
ITGB2	ENSG00000160255
ITGA4	ENSG00000115232
ITGA5	ENSG00000161638
MIF	ENSG00000240972
CXCR4	ENSG00000121966
COL9A2	ENSG00000049089
COL9A3	ENSG00000092758
FASLG	ENSG00000117560
EFNA1	ENSG00000169242
EFNA5	ENSG00000184349
FAS	ENSG00000026103
ITGA1	ENSG00000213949
ITGB1	ENSG00000150093
SIGLEC10	ENSG00000142512
SELP	ENSG00000174175
CXCL5	ENSG00000163735
CXCL10	ENSG00000169245
CXCL11	ENSG00000169248
CCL14	ENSG00000276409
CXCR1	ENSG00000163464
CCR8	ENSG00000179934
CCR4	ENSG00000183813
MMP2	ENSG00000087245
BCL2	ENSG00000171791
CD274	ENSG00000120217
CD40	ENSG00000101017
CD40LG	ENSG00000102245
IL10	ENSG00000136634
IL10RA	ENSG00000110324
IL2RB	ENSG00000100385
IRF8	ENSG00000140968
ITGAM	ENSG00000169896
JUNB	ENSG00000171223
KLRD1	ENSG00000134539
STAT3	ENSG00000168610
TGFB1	ENSG00000105329
TNF	ENSG00000232810
TNFRSF1B	ENSG00000028137
ACKR3	ENSG00000144476
CCL13	ENSG00000181374
CCR1	ENSG00000163823
CCR2	ENSG00000121807
CCR5	ENSG00000160791
CXCR6	ENSG00000172215
NFE2L2	ENSG00000116044
CD47	ENSG00000196776
SELL	ENSG00000188404
HLA-A	ENSG00000206503
HLA-B	ENSG00000234745
IL11	ENSG00000095752
IL12B	ENSG00000113302
IL7	ENSG00000104432
IL15	ENSG00000164136
IL16	ENSG00000172349
IL18	ENSG00000150782
IL24	ENSG00000162892
IL32	ENSG00000008517
IL33	ENSG00000137033
NOS2	ENSG00000007171
PTGS2	ENSG00000073756
SERPINE1	ENSG00000106366
TP53	ENSG00000141510
EGF	ENSG00000138798
EGFR	ENSG00000146648
PIK3R1	ENSG00000145675
SOS1	ENSG00000115904
SRC	ENSG00000197122
HIF1A	ENSG00000100644
JAK2	ENSG00000096968
KRAS	ENSG00000133703
MTOR	ENSG00000198793
PIK3CA	ENSG00000121879
POU5F1	ENSG00000204531
PTEN	ENSG00000171862
SHH	ENSG00000164690
SMAD7	ENSG00000101665
SOX2	ENSG00000181449
YAP1	ENSG00000137693
NF1	ENSG00000196712
ZEB1	ENSG00000148516
TWIST1	ENSG00000122691
TWIST2	ENSG00000233608
SNAI1	ENSG00000124216
SNAI2	ENSG00000019549
AKT1	ENSG00000142208
AKT2	ENSG00000105221
AKT3	ENSG00000117020
ERBB2	ENSG00000141736
BRD4	ENSG00000141867
FGFR1	ENSG00000077782
FGFR2	ENSG00000066468
FGFR3	ENSG00000068078
ANGPT2	ENSG00000091879
PTCH2	ENSG00000117425
SMO	ENSG00000128602
AXL	ENSG00000167601
LATS1	ENSG00000131023
TAZ	ENSG00000102125
TEAD2	ENSG00000074219
WWTR1	ENSG00000018408
EZH2	ENSG00000106462
TERT	ENSG00000164362
CGAS	ENSG00000164430
IFNA1	ENSG00000197919
IFNAR1	ENSG00000142166
IFNGR2	ENSG00000159128
IRF1	ENSG00000125347
IRF3	ENSG00000126456
IRF4	ENSG00000137265
IRF7	ENSG00000185507
JAK1	ENSG00000162434
SOCS1	ENSG00000185338
SOCS3	ENSG00000184557
STAT1	ENSG00000115415
NFKB2	ENSG00000077150
REL	ENSG00000162924
RELA	ENSG00000173039
DLL3	ENSG00000090932
FZD1	ENSG00000157240
FZD7	ENSG00000155760
NOTCH3	ENSG00000074181
ATF2	ENSG00000115966
ATF4	ENSG00000128272
GSK3B	ENSG00000082701
CDKN1A	ENSG00000124762
CDKN2A	ENSG00000147889
RORA	ENSG00000069667
RARRES2	ENSG00000106538
RARRES1	ENSG00000118849
KDR	ENSG00000128052
VEGFB	ENSG00000173511
VEGFC	ENSG00000150630
COL4A5	ENSG00000188153
COL5A2	ENSG00000204262
COL13A1	ENSG00000197467
PLAU	ENSG00000122861
CTSK	ENSG00000143387
ANGPTL4	ENSG00000167772
GLI1	ENSG00000111087
WNT2	ENSG00000105989
IKBKB	ENSG00000104365
LTBP1	ENSG00000049323
TGFBR1	ENSG00000106799
CTNNB1	ENSG00000168036
GLIS2	ENSG00000126603
RUNX1	ENSG00000159216
STAT2	ENSG00000170581
ETV1	ENSG00000006468
VDR	ENSG00000111424
GATA3	ENSG00000107485
RUNX3	ENSG00000020633
HSF4	ENSG00000102878
BHLHE41	ENSG00000123095
BARX2	ENSG00000043039
HMGA1	ENSG00000137309
NRG1	ENSG00000157168
SYT7	ENSG00000011347
RORB	ENSG00000198963
CDH6	ENSG00000113361
KRT5	ENSG00000186081
KRT6A	ENSG00000205420
KRT14	ENSG00000186847
TP63	ENSG00000073282
DDR1	ENSG00000204580
DDR2	ENSG00000162733
SMAD4	ENSG00000141646
TGFBR2	ENSG00000163513
GATA6	ENSG00000141448
NGFR	ENSG00000064300
ANXA10	ENSG00000109511
SPINK4	ENSG00000122711
REG4	ENSG00000134193
EPCAM	ENSG00000119888
CDH1	ENSG00000039068
CDH2	ENSG00000170558
CA9	ENSG00000107159
PAX8	ENSG00000125618
CLDN1	ENSG00000163347
CLDN3	ENSG00000165215
CLDN7	ENSG00000181885
SOX9	ENSG00000125398
FABP1	ENSG00000163586
MUC2	ENSG00000198788
TFF1	ENSG00000160182
MUC5B	ENSG00000117983
KRT17	ENSG00000128422
DPEP1	ENSG00000015413
TRPA1	ENSG00000104321
CFB	ENSG00000243649
SERPINB2	ENSG00000197632
SLC2A6	ENSG00000160326
NTN1	ENSG00000065320
ISG15	ENSG00000187608
ASCL2	ENSG00000183734
APOD	ENSG00000189058
GAS6	ENSG00000183087
REG1A	ENSG00000115386
UNC5B	ENSG00000107731
SPON2	ENSG00000159674
ITGA3	ENSG00000005884
PTN	ENSG00000105894
MDK	ENSG00000110492
ITGA11	ENSG00000137809
C1QA	ENSG00000173372
C1QB	ENSG00000173369
EPHA4	ENSG00000116106
LEF1	ENSG00000138795
PRG4	ENSG00000116690
ITLN1	ENSG00000179914
C3	ENSG00000125730
MMP13	ENSG00000137745
TRPV1	ENSG00000196689
PIEZO1	ENSG00000103335
FNDC1	ENSG00000164694
GAS1	ENSG00000180447
IGFL2	ENSG00000204866
EGFL6	ENSG00000198759
ANTXR1	ENSG00000169604
GABRD	ENSG00000187730
ADAM12	ENSG00000148848
APOE	ENSG00000130203
COL6A3	ENSG00000163359
CTSB	ENSG00000164733
CXCL8	ENSG00000169429
FN1	ENSG00000115414
HLA-DRA	ENSG00000204287
HLA-DRB1	ENSG00000196126
LUM	ENSG00000139329
S100A9	ENSG00000163220
SFRP2	ENSG00000145423
SPARC	ENSG00000113140
VIM	ENSG00000026025
FOS	ENSG00000170345
CD74	ENSG00000019582
COL1A2	ENSG00000164692
COL3A1	ENSG00000168542
DCN	ENSG00000011465
SPP1	ENSG00000118785
